# Gut transcriptome reveals differential gene expression and enriched pathways linked to immune activation in response to weaning in pigs

**DOI:** 10.1101/2021.11.30.470420

**Authors:** M. Le Bon, S. Tötemeyer, R. D. Emes, K. H. Mellits

**Affiliations:** School of Biosciences, Division of Microbiology, Brewing and Biotechnology, University of Nottingham, Loughborough, LE12 5RD, UK; School of Animal, Rural and Environmental Sciences, Nottingham Trent University, Southwell, NG25 0QF, UK; School of Veterinary Medicine and Science, University of Nottingham. LE12 5RD, UK; Advanced Data Analysis Centre, University of Nottingham. LE12 5RD, UK

**Author notes:** Corresponding author: M. Le Bon.

**Keywords:** Pig, Weaning, RNA-sequencing, Transcriptomic, Gut, Immune response

## Abstract

Weaning represents one of the most critical periods in pig production associated with increase in disease risk, reduction in performance and economic loss. Physiological changes faced by piglets during the weaning period have been well characterised, however little is currently known about the underlying molecular pathways involved in these processes. As pig meat remains one of the most consumed sources of protein worldwide, understanding how these changes are mediated is critical to improve pig production and consequently sustainable food production globally. In this study, we evaluated the effect of weaning on transcriptomic changes in the colon of healthy piglets over time using an RNA-sequencing approach.

The findings revealed a complex and coordinated response to weaning with the majority of genes found to be rapidly differentially expressed within one day post weaning. Multiple genes and pathways affected by weaning in the colon were associated with immune regulation, cell signalling and bacterial defence. NOD-like receptors, Toll-like receptor and JAK-STAT signalling pathways were amongst the pathways significantly enriched. Immune activation was evidenced by the enrichment of pathways involved in interferon response, cytokines interactions, oxidoreductase activities and response to microbial invasion. Biosynthesis of amino acids, in particular arginine, was also amongst the most enriched KEGG pathways in weaned pigs, reinforcing the critical role of arginine in gut homeostasis under stress conditions.

Overall, transcriptomic and physiological results suggest that pigs going through the weaning transition undergo a transient period of inflammatory state with a temporary breakdown of barrier functions in the gut. These findings could provide valuable tools to monitor host response post weaning, and may be of particular relevance for the investigation and development of intervention strategies aimed to reduce antibiotic use and improve pig health and performance.
