## Supplementary Table S1 for "Gut transcriptome reveals differential gene expression and enriched pathways linked to immune activation in response to weaning in pigs"

### Sheet: DEG FC2 qval 0.1 d1
ens_gene	ext_gene	change.with.weaning	TPM.log2FC	target_id	transcript	pval	qval	b	se_b	mean_obs	var_obs	tech_var	sigma_sq	smooth_sigma_sq	final_sigma_sq	sig.day
ENSSSCG00000000148		Up	-1.29105	ENSSSCT00000000156.2	ENSSSCT00000000156	0.00417282	0.0918997	1.60464	0.560125	6.04916	0.501254	0.00308032	0.247912	0.0202791	0.247912	1
		Up	-1.11257	ENSSSCT00000000265.2	ENSSSCT00000000265	0.00157489	0.0521139	1.49994	0.474586	4.40621	0.385859	0.0136632	0.166522	0.0560926	0.166522	1
ENSSSCG00000000261	IGFBP6	Down	1.14966	ENSSSCT00000000280.2	ENSSSCT00000000280	0.00123068	0.0442036	-1.01502	0.314084	5.24984	0.227952	0.00563486	0.0732844	0.0331807	0.0732844	1
		Down	1.18129	ENSSSCT00000000496.2	ENSSSCT00000000496	0.000287403	0.0173628	-1.44787	0.399259	3.57399	0.354879	0.0169515	0.102552	0.110574	0.110574	1
		Down	1.18129	ENSSSCT00000000497.2	ENSSSCT00000000497	0.000287403	0.0173628	-1.44787	0.399259	3.57399	0.354879	0.0169515	0.102552	0.110574	0.110574	1
ENSSSCG00000000672	CLSTN3	Down	1.1219	ENSSSCT00000000728.2	ENSSSCT00000000728	0.00195116	0.0593003	-0.828144	0.267353	6.20611	0.206117	0.00214588	0.0550362	0.0184524	0.0550362	1
ENSSSCG00000000781	ABCD2	Down	2.75728	ENSSSCT00000000845.2	ENSSSCT00000000845	0.00028315	0.0172112	-2.52329	0.695075	3.51548	1.29301	0.0425283	0.343975	0.117465	0.343975	1
ENSSSCG00000000943	OTOGL	Down	1.31038	ENSSSCT00000001032.2	ENSSSCT00000001032	0.00194534	0.0593003	-1.81183	0.584752	4.44398	0.58569	0.0179123	0.255636	0.0547872	0.255636	1
ENSSSCG00000000991	FOXQ1	Down	1.84572	ENSSSCT00000001081.1	ENSSSCT00000001081	0.0027727	0.0723575	-1.63987	0.548108	4.34235	0.692945	0.0178344	0.222504	0.0584152	0.222504	1
		Up	-1.17345	ENSSSCT00000001347.2	ENSSSCT00000001347	0.000699586	0.0303743	1.08338	0.319606	7.28877	0.268837	0.000784699	0.0809337	0.0114304	0.0809337	1
		Up	-2.66963	ENSSSCT00000001367.2	ENSSSCT00000001367	0.000912121	0.0364756	3.57758	1.07878	7.30886	2.18735	0.00158606	0.92943	0.0113735	0.92943	1
ENSSSCG00000001463	PSMB9	Up	-1.08228	ENSSSCT00000001625.1	ENSSSCT00000001625	2.43891e-05	0.00319952	1.60443	0.380164	6.21775	0.376788	0.00866169	0.106958	0.0183284	0.106958	1
ENSSSCG00000001570	PI16	Down	1.47352	ENSSSCT00000001749.2	ENSSSCT00000001749	0.000947577	0.0374388	-1.5572	0.471074	5.8517	0.4576	0.00368829	0.17384	0.0229487	0.17384	1
		Up	-1.11157	ENSSSCT00000001911.1	ENSSSCT00000001911	0.0047602	0.0999339	1.30391	0.461915	6.9542	0.351939	0.00105877	0.169634	0.012698	0.169634	1
ENSSSCG00000001910	ISLR	Down	1	ENSSSCT00000002139.3	ENSSSCT00000002139	5.58205e-05	0.00556936	-0.609766	0.151314	6.85264	0.127459	0.00110517	0.0172115	0.0132091	0.0172115	1
ENSSSCG00000002515	SLC25A47	Up	-1.00241	ENSSSCT00000002793.2	ENSSSCT00000002793	4.98306e-06	0.00101485	1.60881	0.352385	3.9453	0.349408	0.0214224	0.0485374	0.0779175	0.0779175	1
ENSSSCG00000002516	WARS	Up	-1.12465	ENSSSCT00000002794.2	ENSSSCT00000002794	1.38587e-11	3.04199e-08	1.60533	0.237497	7.66127	0.327519	0.000518272	0.0446058	0.0107042	0.0446058	1
ENSSSCG00000002736	TAT	Down	2.032	ENSSSCT00000003032.2	ENSSSCT00000003032	0.0047777	0.0999825	-2.04919	0.726238	3.80562	1.04886	0.0416621	0.380276	0.0880458	0.380276	1
ENSSSCG00000002831	IRX3	Down	1.25362	ENSSSCT00000003132.2	ENSSSCT00000003132	0.000340732	0.0194542	-1.56254	0.436198	3.6107	0.45123	0.0434102	0.108804	0.106514	0.108804	1
ENSSSCG00000003147	CA11	Down	1.06991	ENSSSCT00000003492.2	ENSSSCT00000003492	3.90288e-05	0.00443111	-0.9322	0.226639	5.22095	0.162131	0.00731398	0.0118528	0.0337781	0.0337781	1
ENSSSCG00000003148	DBP	Down	1.70079	ENSSSCT00000003494.2	ENSSSCT00000003494	1.65772e-08	1.20008e-05	-1.57383	0.278832	5.77232	0.465425	0.00438359	0.057814	0.0241188	0.057814	1
ENSSSCG00000003178	IRF3	Down	1.21394	ENSSSCT00000003530.2	ENSSSCT00000003530	5.02099e-05	0.00527605	-5.71957	1.41062	4.89011	4.20762	1.55028	-1.00864	0.0416035	0.0416035	1
ENSSSCG00000003590	PTPRU	Down	1.06014	ENSSSCT00000003985.2	ENSSSCT00000003985	1.66402e-08	1.20008e-05	-1.25972	0.223207	5.22291	0.238596	0.00611983	0.0324405	0.0337371	0.0337371	1
ENSSSCG00000003882	SLC5A9	Down	1.19835	ENSSSCT00000004294.2	ENSSSCT00000004294	0.00092471	0.0368299	-1.29934	0.392255	4.50639	0.32155	0.0151478	0.107943	0.0527252	0.107943	1
ENSSSCG00000003963		Down	1.15932	ENSSSCT00000004383.2	ENSSSCT00000004383	0.00302011	0.0757135	-1.20355	0.405825	3.64204	0.268995	0.0285561	0.0642684	0.103199	0.103199	1
ENSSSCG00000004179	VNN2	Up	-1.20756	ENSSSCT00000004618.2	ENSSSCT00000004618	0.000197859	0.0138661	1.41693	0.380717	4.38026	0.368908	0.0158076	0.100149	0.0570181	0.100149	1
ENSSSCG00000004192	CCN2	Down	1.41624	ENSSSCT00000004631.2	ENSSSCT00000004631	0.00149809	0.0505029	-1.48722	0.468409	7.3908	0.476802	0.000812014	0.174714	0.0111634	0.174714	1
		Down	1.04115	ENSSSCT00000004634.2	ENSSSCT00000004634	0.000232316	0.0153492	-1.92244	0.52226	4.25204	0.470359	0.156211	-0.0950811	0.0619929	0.0619929	1
		Down	1.21386	ENSSSCT00000004635.2	ENSSSCT00000004635	0.00395518	0.0892444	-1.54998	0.537866	5.26451	0.510639	0.0146378	0.216802	0.0328819	0.216802	1
		Down	1.26243	ENSSSCT00000004641.2	ENSSSCT00000004641	0.00415317	0.0915691	-3.86448	1.34825	2.07744	2.94177	0.176364	1.27787	0.621184	1.27787	1
		Up	-1.48639	ENSSSCT00000004909.2	ENSSSCT00000004909	0.000394971	0.0212519	2.11599	0.597161	3.82991	0.616944	0.199168	-0.0673253	0.0861126	0.0861126	1
ENSSSCG00000004666		Up	-1.12187	ENSSSCT00000005151.2	ENSSSCT00000005151	5.84557e-11	8.24852e-08	1.07094	0.163562	8.50034	0.221156	0.000325572	0.0210764	0.0104764	0.0210764	1
ENSSSCG00000004889	SERPINB10	Up	-2.24031	ENSSSCT00000005395.2	ENSSSCT00000005395	1.18914e-07	5.45272e-05	2.2659	0.42792	4.69458	0.877277	0.0132917	0.133201	0.0470372	0.133201	1
ENSSSCG00000004890	SERPINB2	Up	-6.12754	ENSSSCT00000005396.2	ENSSSCT00000005396	0.000413074	0.0216244	4.17701	1.18276	4.65984	5.22818	0.0438755	1.07525	0.0480413	1.07525	1
		Up	-1.26721	ENSSSCT00000005701.1	ENSSSCT00000005701	1.55871e-07	6.42676e-05	1.08857	0.207525	7.83937	0.275878	0.000474965	0.0339782	0.0105487	0.0339782	1
ENSSSCG00000005211	CD274	Up	-1.89326	ENSSSCT00000005744.3	ENSSSCT00000005744	2.92533e-08	1.92633e-05	2.25997	0.407507	4.13663	0.700454	0.0213864	0.111463	0.0671908	0.111463	1
ENSSSCG00000005701	ASS1	Up	-2.39544	ENSSSCT00000006270.2	ENSSSCT00000006270	0.00022324	0.014899	2.80185	0.759071	8.25531	1.25379	0.000366281	0.460585	0.0104246	0.460585	1
ENSSSCG00000006141	CA3	Down	3.94241	ENSSSCT00000006734.2	ENSSSCT00000006734	0.00111666	0.0414176	-4.31268	1.32317	6.17512	3.43719	0.00824001	1.39238	0.0187903	1.39238	1
ENSSSCG00000006531		Down	1.11405	ENSSSCT00000007153.1	ENSSSCT00000007153	0.000454081	0.0228254	-1.01774	0.290247	4.9149	0.22206	0.00828665	0.059108	0.0409467	0.059108	1
ENSSSCG00000006760	HIPK1	Down	1.02705	ENSSSCT00000007404.2	ENSSSCT00000007404	2.47333e-07	9.5805e-05	-0.936111	0.181427	7.65571	0.159896	0.000502252	0.0258303	0.0107106	0.0258303	1
ENSSSCG00000006796	CHI3L2	Up	-1.47045	ENSSSCT00000007444.2	ENSSSCT00000007444	1.76169e-08	1.20008e-05	1.82852	0.324556	4.17611	0.45005	0.0189464	0.0429658	0.0653231	0.0653231	1
ENSSSCG00000030801		Up	-2.16567	ENSSSCT00000007577.2	ENSSSCT00000007577	0.00143888	0.0490766	2.32776	0.730453	3.98079	0.977255	0.0256616	0.401188	0.0756863	0.401188	1
ENSSSCG00000006919		Up	-2.37664	ENSSSCT00000007579.3	ENSSSCT00000007579	8.02852e-06	0.00144185	2.64448	0.592347	7.13713	1.09178	0.00125256	0.279447	0.0119286	0.279447	1
ENSSSCG00000006923	GBP2	Up	-2.20244	ENSSSCT00000007583.3	ENSSSCT00000007583	1.47618e-05	0.00227827	2.74846	0.634425	7.3277	1.09341	0.00558574	0.31641	0.0113221	0.31641	1
ENSSSCG00000024973		Up	-2.41854	ENSSSCT00000007584.3	ENSSSCT00000007584	0.000110148	0.00904167	2.79756	0.723429	8.95906	1.2347	0.000208478	0.418471	0.0108302	0.418471	1
ENSSSCG00000024973		Up	-2.02853	ENSSSCT00000007585.2	ENSSSCT00000007585	0.000314839	0.018347	2.41281	0.66971	5.51493	0.933436	0.00522548	0.353584	0.0282186	0.353584	1
ENSSSCG00000006957	RHPN1	Down	1.01996	ENSSSCT00000007622.2	ENSSSCT00000007622	0.00340737	0.0819718	-0.970404	0.33138	6.60286	0.220327	0.0016718	0.0861781	0.0148579	0.0861781	1
ENSSSCG00000039394		Up	-2.1999	ENSSSCT00000007741.2	ENSSSCT00000007741	0.00178864	0.0564451	2.25138	0.720846	5.34452	0.971482	0.00913576	0.40656	0.0313054	0.40656	1
ENSSSCG00000007170	CPXM1	Down	1.13634	ENSSSCT00000007843.2	ENSSSCT00000007843	9.04797e-08	4.46856e-05	-1.05037	0.196519	6.62096	0.204176	0.0014768	0.0294189	0.0147195	0.0294189	1
ENSSSCG00000007710	MLXIPL	Down	1.29054	ENSSSCT00000008453.2	ENSSSCT00000008453	0.000128918	0.010046	-1.72594	0.450811	5.19724	0.476114	0.00646665	0.156118	0.0342776	0.156118	1
ENSSSCG00000008124	NEURL3	Up	-1.74662	ENSSSCT00000008900.2	ENSSSCT00000008900	8.18017e-05	0.00721425	2.03828	0.517454	3.27747	0.647072	0.0474407	0.166766	0.151621	0.166766	1
		Down	1.37378	ENSSSCT00000009104.2	ENSSSCT00000009104	0.002166	0.0630183	-0.865441	0.282227	6.16937	0.299613	0.00287445	0.0608471	0.0188543	0.0608471	1
		Up	-2.07275	ENSSSCT00000009479.2	ENSSSCT00000009479	0.00362388	0.0848219	2.43834	0.838155	3.51607	1.10587	0.101501	0.460501	0.117393	0.460501	1
		Up	-1.58785	ENSSSCT00000009480.2	ENSSSCT00000009480	6.48757e-06	0.00122154	1.7854	0.395889	4.89122	0.527979	0.0140122	0.111371	0.0415737	0.111371	1
		Up	-2.98906	ENSSSCT00000009832.2	ENSSSCT00000009832	0.000831407	0.0344328	3.4469	1.03135	6.9726	2.09517	0.00594073	0.845008	0.012612	0.845008	1
ENSSSCG00000008978	CXCL11	Up	-3.78472	ENSSSCT00000009833.3	ENSSSCT00000009833	0.000951008	0.0374993	4.38666	1.32743	4.28842	3.21076	0.0417975	1.36785	0.0605059	1.36785	1
ENSSSCG00000009469	ACOD1	Up	-3.79343	ENSSSCT00000010382.2	ENSSSCT00000010382	0.000102375	0.00856955	3.79831	0.977712	3.08285	2.35593	0.5762	0.12705	0.188536	0.188536	1
ENSSSCG00000028559	LZTS1	Down	1.39389	ENSSSCT00000010526.2	ENSSSCT00000010526	0.000858716	0.0352681	-2.46383	0.73919	3.27016	0.828921	0.284276	-0.10494	0.152846	0.152846	1
ENSSSCG00000009655	EBF2	Down	2.50004	ENSSSCT00000010585.2	ENSSSCT00000010585	6.68066e-07	0.00019698	-4.59417	0.924302	2.9014	2.91279	0.0485644	0.634903	0.232322	0.634903	1
		Up	-1.6455	ENSSSCT00000010819.2	ENSSSCT00000010819	0.00199744	0.0598776	1.68523	0.545273	3.39796	0.610922	0.0208405	0.217017	0.13301	0.217017	1
ENSSSCG00000010099		Up	-1.02088	ENSSSCT00000011060.2	ENSSSCT00000011060	1.75179e-05	0.00254461	0.988197	0.230114	5.16742	0.191919	0.00744398	0.0165696	0.0349179	0.0349179	1
ENSSSCG00000010400	MSMB	Down	2.65283	ENSSSCT00000011384.2	ENSSSCT00000011384	3.13107e-05	0.00374874	-3.18853	0.765789	7.8501	1.84578	0.000846661	0.4683	0.0105419	0.4683	1
ENSSSCG00000010725	HMX2	Down	1.66484	ENSSSCT00000011736.1	ENSSSCT00000011736	0.00391514	0.0889008	-1.63028	0.565103	3.06939	0.539547	0.0640253	0.079328	0.191448	0.191448	1
ENSSSCG00000010959	NTRK2	Down	1.12717	ENSSSCT00000011996.2	ENSSSCT00000011996	7.82109e-08	4.06594e-05	-1.91083	0.355754	4.07469	0.456123	0.0309113	0.00961913	0.0703372	0.0703372	1
ENSSSCG00000011290		Up	-1.18434	ENSSSCT00000012360.2	ENSSSCT00000012360	0.00283153	0.0732342	1.22432	0.410095	9.09995	0.315766	0.00011386	0.134429	0.0110094	0.134429	1
ENSSSCG00000011322	CCR1	Up	-1.09154	ENSSSCT00000012397.2	ENSSSCT00000012397	0.00107385	0.0407096	1.56604	0.478849	5.38219	0.412813	0.00514587	0.178291	0.0305925	0.178291	1
ENSSSCG00000011400	SEMA3B	Down	1.03545	ENSSSCT00000012478.2	ENSSSCT00000012478	0.000395885	0.0212519	-1.13195	0.319507	8.22283	0.241334	0.000307675	0.08136	0.0104248	0.08136	1
ENSSSCG00000011596	TRH	Down	2.30863	ENSSSCT00000012693.1	ENSSSCT00000012693	0.00369909	0.0857694	-1.99297	0.68658	3.97332	0.907084	0.0356271	0.341487	0.0761459	0.341487	1
ENSSSCG00000011599	GRIP2	Down	1.1566	ENSSSCT00000012696.2	ENSSSCT00000012696	0.00153336	0.0511682	-1.0406	0.328443	4.14167	0.251124	0.019353	0.064941	0.0669467	0.0669467	1
ENSSSCG00000011664	RBP1	Down	1.02211	ENSSSCT00000012769.2	ENSSSCT00000012769	5.09287e-06	0.00101626	-0.800248	0.175457	5.92589	0.145713	0.00272626	0.0173078	0.021902	0.021902	1
ENSSSCG00000011874	PARP14	Up	-1.58478	ENSSSCT00000012988.2	ENSSSCT00000012988	0.00121122	0.0436634	1.71366	0.529523	7.86546	0.552002	0.00046621	0.22385	0.0105327	0.22385	1
ENSSSCG00000012485	NOX1	Up	-35.8857	ENSSSCT00000013652.2	ENSSSCT00000013652	6.95182e-07	0.000201961	7.54089	1.51951	2.79551	15.2893	1.02359	0.823542	0.26295	0.823542	1
ENSSSCG00000012838	TSPAN4	Down	1.00936	ENSSSCT00000014033.2	ENSSSCT00000014033	8.74384e-06	0.00151521	-0.823576	0.185235	6.20562	0.15013	0.00203908	0.0254106	0.0184576	0.0254106	1
ENSSSCG00000024158	ANO1	Down	1.03507	ENSSSCT00000014066.2	ENSSSCT00000014066	0.00237912	0.0656419	-1.05074	0.34583	5.1011	0.231652	0.00787735	0.0878013	0.0363931	0.0878013	1
		Down	1.2537	ENSSSCT00000014128.2	ENSSSCT00000014128	0.000598534	0.027434	-1.06472	0.310207	5.66326	0.26993	0.00408174	0.0729009	0.0257942	0.0729009	1
		Up	-1.11046	ENSSSCT00000014366.1	ENSSSCT00000014366	0.000349048	0.0198322	1.13189	0.316534	7.18273	0.28163	0.000799179	0.079356	0.0117658	0.079356	1
ENSSSCG00000013385	INSC	Down	1.16101	ENSSSCT00000014620.2	ENSSSCT00000014620	1.34958e-05	0.00217625	-1.22398	0.281252	4.55443	0.269047	0.0113274	0.0519546	0.0512071	0.0519546	1
ENSSSCG00000013512	PLIN4	Down	1.90065	ENSSSCT00000014759.2	ENSSSCT00000014759	0.00193678	0.0591363	-1.62318	0.523648	6.39392	0.596697	0.00226126	0.217105	0.0166261	0.217105	1
ENSSSCG00000013556	ADGRE1	Up	-1.23436	ENSSSCT00000014806.2	ENSSSCT00000014806	0.00276863	0.0723469	1.68112	0.561812	3.03513	0.462578	0.0534196	0.138765	0.199086	0.199086	1
ENSSSCG00000013762	PODNL1	Down	1.0044	ENSSSCT00000015036.2	ENSSSCT00000015036	0.00408575	0.0906987	-0.673762	0.234641	5.07729	0.159268	0.00710475	0.0359678	0.0369402	0.0369402	1
ENSSSCG00000014238	PRDM6	Down	1.68571	ENSSSCT00000015558.2	ENSSSCT00000015558	0.000270298	0.0167903	-1.20415	0.330609	4.48221	0.422173	0.0182444	0.0691974	0.0535111	0.0691974	1
ENSSSCG00000014259	ADAMTS19	Down	1.08186	ENSSSCT00000015580.2	ENSSSCT00000015580	0.00370763	0.0858666	-0.77514	0.267104	4.68509	0.178603	0.00976548	0.0456338	0.04731	0.04731	1
ENSSSCG00000014277	IRF1	Up	-1.20728	ENSSSCT00000015600.3	ENSSSCT00000015600	6.48735e-05	0.00613195	1.5508	0.388249	8.4909	0.378429	0.000196692	0.120393	0.0104726	0.120393	1
ENSSSCG00000014618		Up	-1.6932	ENSSSCT00000015968.2	ENSSSCT00000015968	0.000585474	0.0270868	2.07226	0.602707	7.78618	0.750117	0.000472761	0.290132	0.010586	0.290132	1
		Down	1.19648	ENSSSCT00000016488.2	ENSSSCT00000016488	0.00235089	0.0653192	-1.08941	0.358134	7.60316	0.286847	0.0020913	0.100516	0.0107766	0.100516	1
ENSSSCG00000015258	GLB1L2	Down	2.19865	ENSSSCT00000016627.2	ENSSSCT00000016627	0.00402576	0.0900666	-2.20967	0.768276	5.43958	1.19365	0.00665695	0.465542	0.0295407	0.465542	1
ENSSSCG00000015285	LRRN2	Down	1.16894	ENSSSCT00000016656.2	ENSSSCT00000016656	0.0046904	0.0989767	-0.663356	0.234604	5.06266	0.194097	0.00674972	0.0274371	0.0372813	0.0372813	1
ENSSSCG00000015299	STEAP4	Up	-1.53776	ENSSSCT00000016670.2	ENSSSCT00000016670	1.08214e-09	1.18765e-06	2.03489	0.333764	4.09807	0.532952	0.0200019	0.0542263	0.0691166	0.0691166	1
ENSSSCG00000015301	STEAP1	Up	-1.45976	ENSSSCT00000016672.2	ENSSSCT00000016672	0.00200225	0.0598859	1.99318	0.645064	4.2955	0.699155	0.018359	0.314527	0.060224	0.314527	1
ENSSSCG00000015334	PDK4	Up	-1.98131	ENSSSCT00000016707.3	ENSSSCT00000016707	0.00248019	0.0677679	1.51177	0.499636	7.90253	0.754238	0.00051954	0.199189	0.0105124	0.199189	1
		Up	-1.604	ENSSSCT00000017308.2	ENSSSCT00000017308	0.00375299	0.0866458	1.62552	0.560872	5.34029	0.552234	0.0412416	0.21042	0.0313865	0.21042	1
ENSSSCG00000016057	STAT1	Up	-1.14775	ENSSSCT00000017482.2	ENSSSCT00000017482	6.20391e-05	0.00600775	1.51925	0.379346	9.13801	0.351485	0.000133355	0.114989	0.0110638	0.114989	1
		Up	-1.82935	ENSSSCT00000017483.1	ENSSSCT00000017483	0.000715324	0.0309895	2.18245	0.645002	3.37494	0.821149	0.0661637	0.266658	0.136344	0.266658	1
ENSSSCG00000016129	GPR1	Down	1.39042	ENSSSCT00000017562.2	ENSSSCT00000017562	0.000457723	0.02295	-2.1386	0.61027	3.08487	0.775171	0.0820637	0.21588	0.188103	0.21588	1
ENSSSCG00000036274		Up	-1.41439	ENSSSCT00000017762.1	ENSSSCT00000017762	0.00130395	0.0460813	0.854153	0.265668	6.29577	0.345288	0.00187803	0.0545857	0.0175407	0.0545857	1
ENSSSCG00000016535	CALD1	Down	1.84796	ENSSSCT00000018005.2	ENSSSCT00000018005	0.000699548	0.0303743	-6.54162	1.92982	4.80725	5.07501	2.9355	-2.73739	0.04387	0.04387	1
		Up	-1.11205	ENSSSCT00000018115.2	ENSSSCT00000018115	0.000474422	0.0233139	1.70575	0.488083	5.5601	0.473093	0.00472693	0.185853	0.0274565	0.185853	1
ENSSSCG00000016856	C9	Up	-1.1033	ENSSSCT00000018356.2	ENSSSCT00000018356	0.00176848	0.0560776	0.987445	0.315822	8.30655	0.262153	0.000247854	0.079547	0.0104277	0.079547	1
ENSSSCG00000016902	GZMA	Up	-1.87539	ENSSSCT00000018408.2	ENSSSCT00000018408	0.000203859	0.0141306	2.84214	0.765213	5.47506	1.40226	0.0437984	0.424642	0.02891	0.424642	1
ENSSSCG00000016903	GZMA	Up	-1.45055	ENSSSCT00000018409.2	ENSSSCT00000018409	2.36379e-06	0.000576501	2.39764	0.508024	5.31702	0.919386	0.00674593	0.199725	0.0318374	0.199725	1
ENSSSCG00000017109	ADAMTS16	Down	1.75667	ENSSSCT00000018627.2	ENSSSCT00000018627	0.000451443	0.0227801	-2.96426	0.844993	3.55208	1.42624	0.0662155	0.504995	0.113093	0.504995	1
ENSSSCG00000017755	NOS2	Up	-1.55763	ENSSSCT00000019325.2	ENSSSCT00000019325	0.000404391	0.021533	2.14841	0.607376	7.43003	0.760232	0.000693528	0.294431	0.0110754	0.294431	1
ENSSSCG00000020913		Up	-1.67918	ENSSSCT00000022375.1	ENSSSCT00000022375	0.000775191	0.032722	2.21305	0.658352	3.06071	0.83508	0.125352	0.22139	0.193352	0.22139	1
		Down	4.72967	ENSSSCT00000022762.1	ENSSSCT00000022762	0.00285078	0.0732342	-3.86462	1.29538	2.72606	3.82989	0.222637	1.11977	0.285382	1.11977	1
		Up	-1.30909	ENSSSCT00000022929.1	ENSSSCT00000022929	0.00061509	0.0280336	1.02724	0.299935	4.71738	0.316547	0.0168095	0.0551592	0.0463862	0.0551592	1
		Up	-2.12291	ENSSSCT00000023016.1	ENSSSCT00000023016	0.000626216	0.028244	2.14741	0.627898	2.98005	0.789033	0.103312	0.120445	0.212092	0.212092	1
ENSSSCG00000002863	LRP3	Down	1.07729	ENSSSCT00000023090.1	ENSSSCT00000023090	0.00217602	0.0631207	-1.23142	0.401757	5.65701	0.260595	0.103235	-0.00961262	0.0258921	0.0258921	1
		Up	-2.71606	ENSSSCT00000023437.2	ENSSSCT00000023437	0.000361824	0.0201916	3.42595	0.960601	5.94255	2.05695	0.00502779	0.733176	0.0216737	0.733176	1
ENSSSCG00000028926	CALML6	Down	1.8999	ENSSSCT00000023861.1	ENSSSCT00000023861	0.000234787	0.0154093	-3.10726	0.844752	2.63149	1.65053	0.162296	0.408589	0.319249	0.408589	1
		Up	-1.1569	ENSSSCT00000024075.1	ENSSSCT00000024075	0.00162782	0.0530774	1.48868	0.472466	5.72334	0.390552	0.00834459	0.170235	0.0248628	0.170235	1
ENSSSCG00000028905	TNIK	Up	-1.00357	ENSSSCT00000024139.1	ENSSSCT00000024139	0.00121819	0.0438348	0.909946	0.281317	6.78781	0.20221	0.000984089	0.0623275	0.0135796	0.0623275	1
ENSSSCG00000028911	COLQ	Down	1.76286	ENSSSCT00000024153.1	ENSSSCT00000024153	0.000226016	0.0150335	-1.60232	0.434469	3.58889	0.562476	0.0421085	0.0765844	0.108902	0.108902	1
		Up	-1.6455	ENSSSCT00000024372.1	ENSSSCT00000024372	0.00199744	0.0598776	1.68523	0.545273	3.39796	0.610922	0.0208405	0.217017	0.13301	0.217017	1
ENSSSCG00000024867	ISG20	Up	-1.28203	ENSSSCT00000024643.1	ENSSSCT00000024643	0.00219895	0.0634195	1.33286	0.435298	6.03372	0.361238	0.00215076	0.149437	0.0204737	0.149437	1
		Down	2.39678	ENSSSCT00000025073.1	ENSSSCT00000025073	0.00165623	0.0535497	-4.6682	1.48394	2.98695	2.94858	1.55125	-0.917888	0.210413	0.210413	1
ENSSSCG00000023178	BATF2	Up	-2.09991	ENSSSCT00000025376.1	ENSSSCT00000025376	3.33824e-05	0.00392541	2.29844	0.553965	5.83199	0.835709	0.00383156	0.24167	0.0232348	0.24167	1
		Up	-1.28144	ENSSSCT00000025451.1	ENSSSCT00000025451	0.00142558	0.0488081	1.59452	0.499939	5.09309	0.445148	0.0125604	0.187391	0.036576	0.187391	1
		Down	1.57497	ENSSSCT00000025632.1	ENSSSCT00000025632	1.49004e-07	6.39907e-05	-3.78021	0.719521	5.37746	1.93146	0.382513	0.0316558	0.0306811	0.0316558	1
ENSSSCG00000020986	CAPN13	Down	3.55951	ENSSSCT00000026249.1	ENSSSCT00000026249	2.88023e-05	0.00353409	-4.82373	1.15325	2.69273	3.84557	0.612984	0.451	0.296862	0.451	1
ENSSSCG00000025795	CSF3R	Up	-1.265	ENSSSCT00000026465.1	ENSSSCT00000026465	6.90123e-08	3.77757e-05	1.7972	0.333202	5.04063	0.435876	0.00667285	0.0821458	0.0378023	0.0821458	1
		Down	1.70035	ENSSSCT00000026494.1	ENSSSCT00000026494	3.98583e-05	0.00449943	-3.77972	0.92002	4.11787	2.13944	0.500303	0.176846	0.0681147	0.176846	1
		Down	1.00244	ENSSSCT00000026983.1	ENSSSCT00000026983	0.000409249	0.0216202	-0.782987	0.221555	7.7969	0.153062	0.00127648	0.037993	0.010578	0.037993	1
		Up	-1.31586	ENSSSCT00000027103.1	ENSSSCT00000027103	0.00393841	0.0891217	0.995617	0.345334	6.43385	0.346177	0.00739473	0.0880098	0.0162669	0.0880098	1
ENSSSCG00000028572	PER3	Down	1.08879	ENSSSCT00000027190.1	ENSSSCT00000027190	9.38616e-10	1.09073e-06	-0.868412	0.141909	6.64278	0.149528	0.00155417	0.000265932	0.0145563	0.0145563	1
ENSSSCG00000022638	ATP12A	Down	1.68966	ENSSSCT00000027312.1	ENSSSCT00000027312	0.00266899	0.0706782	-6.82004	2.2707	6.96151	9.20832	0.0910398	4.03384	0.0126636	4.03384	1
		Up	-3.07031	ENSSSCT00000027372.1	ENSSSCT00000027372	5.50273e-05	0.00556936	3.00844	0.745922	3.82512	1.53423	0.0412818	0.403837	0.0864876	0.403837	1
		Down	1.50501	ENSSSCT00000027458.1	ENSSSCT00000027458	0.00366659	0.0852108	-1.75203	0.603003	2.94955	0.433706	0.0711931	-0.0334303	0.219697	0.219697	1
		Down	1.24611	ENSSSCT00000027852.1	ENSSSCT00000027852	0.00024641	0.015908	-0.753145	0.205443	6.96641	0.210495	0.0010826	0.0326827	0.0126407	0.0326827	1
		Up	-1.10067	ENSSSCT00000028135.1	ENSSSCT00000028135	0.000628822	0.028297	1.64061	0.479869	4.89423	0.439201	0.00857486	0.175645	0.0414935	0.175645	1
		Down	1.0299	ENSSSCT00000028233.1	ENSSSCT00000028233	2.51999e-05	0.00325375	-2.52397	0.59909	4.5908	0.944684	0.0613545	0.225772	0.0500917	0.225772	1
ENSSSCG00000020657	BCAM	Down	1.32853	ENSSSCT00000028783.1	ENSSSCT00000028783	0.00242754	0.0666982	-1.15706	0.381588	7.73524	0.305829	0.000673103	0.115815	0.0106286	0.115815	1
ENSSSCG00000026425	ADAMTSL2	Down	1.15308	ENSSSCT00000028900.1	ENSSSCT00000028900	0.000127266	0.00999792	-1.12924	0.29471	5.15651	0.246193	0.00696714	0.0625162	0.0351558	0.0625162	1
ENSSSCG00000027372	SAMD9	Up	-1.27636	ENSSSCT00000029122.1	ENSSSCT00000029122	0.00294982	0.0749577	1.19613	0.402343	8.39525	0.343665	0.00024862	0.129255	0.0104427	0.129255	1
		Up	-1.28804	ENSSSCT00000029699.1	ENSSSCT00000029699	5.45022e-05	0.00556936	1.68998	0.418786	4.05498	0.457305	0.0535021	0.086803	0.0713987	0.086803	1
		Down	1.10079	ENSSSCT00000030040.1	ENSSSCT00000030040	4.93183e-06	0.00101485	-0.849468	0.185974	8.92238	0.176667	0.000129784	0.0275393	0.0107892	0.0275393	1
ENSSSCG00000006923	GBP2	Up	-4.27893	ENSSSCT00000030526.1	ENSSSCT00000030526	0.000921768	0.0367869	4.67477	1.41088	4.03404	3.64954	0.0614383	1.53102	0.0725604	1.53102	1
		Up	-1.02402	ENSSSCT00000030554.1	ENSSSCT00000030554	0.000928122	0.0368915	1.21243	0.366132	5.62823	0.283045	0.00348272	0.103759	0.026347	0.103759	1
		Up	-2.70828	ENSSSCT00000030838.1	ENSSSCT00000030838	0.000329978	0.019005	2.39469	0.666942	3.48427	1.36692	0.0591297	0.296719	0.121363	0.296719	1
		Down	1.25458	ENSSSCT00000031345.1	ENSSSCT00000031345	0.000106446	0.00883549	-3.75688	0.969416	2.29072	1.98032	0.271505	0.241432	0.480309	0.480309	1
ENSSSCG00000039798	SLC11A1	Up	-1.64943	ENSSSCT00000031352.1	ENSSSCT00000031352	0.00377672	0.0868557	2.01279	0.69497	3.26608	0.785403	0.0588525	0.327534	0.153536	0.327534	1
ENSSSCG00000026221		Up	-1.13411	ENSSSCT00000031419.1	ENSSSCT00000031419	0.00249172	0.0678448	0.951683	0.314674	4.70958	0.263964	0.0212792	0.0579367	0.0466083	0.0579367	1
ENSSSCG00000006474	NES	Down	1.40809	ENSSSCT00000031509.1	ENSSSCT00000031509	3.23882e-07	0.000116333	-1.37477	0.269088	6.14717	0.309306	0.0388218	-0.020805	0.0191049	0.0191049	1
ENSSSCG00000009605	GFRA2	Down	1.21492	ENSSSCT00000032031.1	ENSSSCT00000032031	0.00293951	0.0748326	-1.03759	0.348886	4.39547	0.268697	0.0137391	0.0836383	0.056473	0.0836383	1
ENSSSCG00000021815		Up	-1.57753	ENSSSCT00000032534.1	ENSSSCT00000032534	0.00190545	0.0587241	1.70608	0.549534	6.17514	0.561515	0.00241013	0.23918	0.0187901	0.23918	1
		Up	-1.57076	ENSSSCT00000032605.1	ENSSSCT00000032605	0.000393939	0.0212519	2.16227	0.610102	6.75084	0.747742	0.00412761	0.293652	0.0138098	0.293652	1
		Up	-2.47645	ENSSSCT00000032717.1	ENSSSCT00000032717	0.00108495	0.0407163	2.4744	0.757272	4.82306	1.18283	0.0884969	0.370271	0.0434335	0.370271	1
		Up	-1.01669	ENSSSCT00000032896.1	ENSSSCT00000032896	7.48871e-05	0.00672452	1.34296	0.339115	4.25301	0.282743	0.0300472	0.0537445	0.0619522	0.0619522	1
		Up	-2.80828	ENSSSCT00000033186.1	ENSSSCT00000033186	0.00263833	0.0702429	2.50253	0.832233	4.23162	1.67957	0.0286223	0.525468	0.0628569	0.525468	1
		Down	1.36487	ENSSSCT00000033218.1	ENSSSCT00000033218	1.21448e-07	5.45272e-05	-4.34004	0.820221	2.85244	2.33602	0.292235	-0.0499763	0.245974	0.245974	1
		Up	-1.19604	ENSSSCT00000033596.1	ENSSSCT00000033596	0.000273953	0.0168808	1.26896	0.348734	8.37102	0.315066	0.000464855	0.0968274	0.0104374	0.0968274	1
ENSSSCG00000012594	IL13RA2	Down	1.19448	ENSSSCT00000033614.1	ENSSSCT00000033614	4.25107e-05	0.00469403	-4.606	1.12523	3.17626	3.20101	0.84325	0.152843	0.169663	0.169663	1
		Down	1.13159	ENSSSCT00000034063.1	ENSSSCT00000034063	0.000313007	0.0182942	-1.24093	0.344293	5.86928	0.283032	0.0460318	0.0487985	0.0226964	0.0487985	1
ENSSSCG00000030843	APLN	Down	1.8862	ENSSSCT00000034129.1	ENSSSCT00000034129	1.37563e-05	0.00217625	-2.49315	0.573439	3.06767	0.828815	0.0712448	-0.0050822	0.191821	0.191821	1
ENSSSCG00000004578	ANXA2	Down	1.432	ENSSSCT00000034155.1	ENSSSCT00000034155	8.58186e-08	4.34704e-05	-4.41317	0.824207	2.94512	2.39849	0.322628	-0.111867	0.220826	0.220826	1
		Up	-1.11122	ENSSSCT00000034164.1	ENSSSCT00000034164	0.000301292	0.0179126	1.11761	0.309228	4.26767	0.255385	0.0151517	0.0386092	0.0613461	0.0613461	1
		Down	1.61185	ENSSSCT00000034178.1	ENSSSCT00000034178	0.00379253	0.0870167	-2.47082	0.8535	4.26563	1.24048	0.0374917	0.545278	0.0614296	0.545278	1
		Up	-1.24097	ENSSSCT00000034213.1	ENSSSCT00000034213	0.000373532	0.0206698	2.19612	0.617217	4.26562	0.811927	0.0506099	0.254155	0.0614299	0.254155	1
ENSSSCG00000000657		Up	-1.18083	ENSSSCT00000034328.1	ENSSSCT00000034328	0.000161076	0.0120424	1.19569	0.316878	7.54813	0.287705	0.00146072	0.0788685	0.0108571	0.0788685	1
		Up	-2.28928	ENSSSCT00000034392.1	ENSSSCT00000034392	0.00231842	0.064965	2.81378	0.923736	3.78627	1.44024	0.233875	0.448755	0.0896429	0.448755	1
ENSSSCG00000030801		Up	-2.13658	ENSSSCT00000034721.1	ENSSSCT00000034721	0.000650233	0.028866	2.53599	0.743747	4.09153	1.11017	0.189516	0.253013	0.0694537	0.253013	1
ENSSSCG00000028359	BST1	Down	2.01917	ENSSSCT00000034762.1	ENSSSCT00000034762	2.44946e-07	9.5805e-05	-5.68786	1.10197	3.86043	4.30882	0.887682	-0.0531341	0.0837929	0.0837929	1
ENSSSCG00000012766	BGN	Down	1.04622	ENSSSCT00000034816.1	ENSSSCT00000034816	0.000907944	0.0364518	-1.01878	0.307085	7.43268	0.205477	0.00813059	0.0673103	0.0110698	0.0673103	1
ENSSSCG00000006450	CD1E	Down	1.33922	ENSSSCT00000034868.1	ENSSSCT00000034868	0.000432883	0.0221775	-1.68752	0.47952	4.9232	0.483763	0.0595654	0.124386	0.0407295	0.124386	1
ENSSSCG00000030801		Up	-2.36448	ENSSSCT00000035464.1	ENSSSCT00000035464	0.00056522	0.0263959	2.70704	0.785155	5.21496	1.20801	0.0322521	0.460923	0.0339034	0.460923	1
ENSSSCG00000016057	STAT1	Up	-1.36289	ENSSSCT00000035522.1	ENSSSCT00000035522	0.000124862	0.00992438	1.62738	0.424196	6.88603	0.425991	0.00372713	0.140227	0.0130342	0.140227	1
ENSSSCG00000031053	S100A1	Down	1.98233	ENSSSCT00000035788.1	ENSSSCT00000035788	0.00386614	0.0879903	-1.369	0.473887	6.56038	0.722324	0.00210516	0.17755	0.0151929	0.17755	1
ENSSSCG00000001252		Up	-2.54638	ENSSSCT00000035963.1	ENSSSCT00000035963	0.000172472	0.0128089	3.33619	0.888167	6.01436	1.76056	0.0110716	0.620001	0.0207215	0.620001	1
ENSSSCG00000030775		Down	2.00017	ENSSSCT00000036101.1	ENSSSCT00000036101	3.22498e-08	2.05515e-05	-4.19142	0.758112	4.83585	2.36368	0.0812861	0.378501	0.0430813	0.378501	1
		Up	-2.24488	ENSSSCT00000036228.1	ENSSSCT00000036228	0.000906955	0.0364518	2.32442	0.70057	5.05129	1.02634	0.0159321	0.376707	0.0375491	0.376707	1
ENSSSCG00000037214		Down	1.00529	ENSSSCT00000036351.1	ENSSSCT00000036351	2.99742e-17	2.9607e-13	-5.57305	0.659792	3.98723	3.89216	0.0120735	0.336187	0.0752949	0.336187	1
		Down	2.65631	ENSSSCT00000036533.1	ENSSSCT00000036533	0.00162819	0.0530774	-4.02272	1.27673	1.99373	3.31852	0.278108	1.02591	0.687161	1.02591	1

### Sheet: DEG FC2 qval 0.1 d4
ens_gene	ext_gene	change.with.weaning	TPM.log2FC	target_id	transcript	pval	qval	b	se_b	mean_obs	var_obs	tech_var	sigma_sq	smooth_sigma_sq	final_sigma_sq	sig.day
ENSSSCG00000000135	KCTD17	Up	-1.23658	ENSSSCT00000000141.1	ENSSSCT00000000141	1.0219e-06	0.000896483	0.876871	0.179416	4.97353	0.241774	0.0082642	0.0195234	0.0561157	0.0561157	4
ENSSSCG00000000293	ITGA5	Up	-1.0934	ENSSSCT00000000314.3	ENSSSCT00000000314	0.000312	0.052821	0.747896	0.207453	8.9256	0.222445	0.00014528	0.0859286	0.019872	0.0859286	4
ENSSSCG00000000875	NR1H4	Up	-1.44974	ENSSSCT00000000958.2	ENSSSCT00000000958	0.000399917	0.0622452	1.07125	0.302601	5.57361	0.473362	0.00472769	0.178407	0.0411258	0.178407	4
ENSSSCG00000001073	TPMT	Up	-1.15544	ENSSSCT00000001168.2	ENSSSCT00000001168	0.00027146	0.0488713	0.839028	0.230432	6.88505	0.281571	0.00115692	0.105041	0.0213687	0.105041	4
ENSSSCG00000002355	ENTPD5	Up	-1.26413	ENSSSCT00000002619.2	ENSSSCT00000002619	0.000410999	0.0624589	1.00842	0.285436	7.54148	0.439443	0.000631233	0.162317	0.018231	0.162317	4
ENSSSCG00000002524	AMN	Up	-1.3028	ENSSSCT00000002803.2	ENSSSCT00000002803	0.000870714	0.0982735	0.945516	0.284	4.60691	0.370725	0.0103751	0.150937	0.0685466	0.150937	4
		Up	-1.09368	ENSSSCT00000003962.2	ENSSSCT00000003962	0.000492746	0.0689131	0.844598	0.242375	6.20209	0.28791	0.00263314	0.114858	0.0291099	0.114858	4
ENSSSCG00000003846	GLIS1	Down	1.11757	ENSSSCT00000004258.2	ENSSSCT00000004258	0.000285287	0.049161	-0.783528	0.215949	4.38101	0.240517	0.0159292	0.0744519	0.0773385	0.0773385	4
ENSSSCG00000004549	RBPMS2	Up	-1.20902	ENSSSCT00000005024.2	ENSSSCT00000005024	0.000634823	0.0813323	0.907282	0.265576	6.20104	0.354804	0.00220437	0.138857	0.029125	0.138857	4
ENSSSCG00000004644	HDC	Down	1.26578	ENSSSCT00000005129.2	ENSSSCT00000005129	0.000187812	0.0371173	-0.806853	0.216032	4.32538	0.256957	0.0136171	0.0244342	0.0797229	0.0797229	4
ENSSSCG00000005385	NR4A3	Up	-1.31175	ENSSSCT00000005925.1	ENSSSCT00000005925	7.84706e-07	0.000721182	0.910964	0.184438	4.88836	0.278152	0.00932749	0.0241676	0.0587073	0.0587073	4
ENSSSCG00000006001	ENPP2	Down	1.02358	ENSSSCT00000006585.2	ENSSSCT00000006585	0.000110062	0.0267818	-0.718502	0.185791	7.24049	0.199783	0.000845978	0.0681903	0.0191741	0.0681903	4
ENSSSCG00000006634	TNFAIP8L2	Down	1.81755	ENSSSCT00000007270.3	ENSSSCT00000007270	4.81896e-06	0.00300019	-1.20931	0.264474	4.18694	0.523718	0.0536171	0.0657402	0.0862755	0.0862755	4
ENSSSCG00000008153	SLC9A2	Up	-1.16009	ENSSSCT00000008930.1	ENSSSCT00000008930	0.000633797	0.0813323	0.921607	0.269734	7.9054	0.366482	0.000409137	0.145104	0.0178949	0.145104	4
ENSSSCG00000009132	ENPEP	Down	1.35171	ENSSSCT00000010000.2	ENSSSCT00000010000	1.16665e-05	0.00608551	-0.887661	0.20249	4.8244	0.323722	0.0212284	0.0448237	0.060776	0.060776	4
ENSSSCG00000009179	MTTP	Down	5.38746	ENSSSCT00000010052.2	ENSSSCT00000010052	0.000465466	0.0665664	-3.16556	0.904475	3.82067	4.04826	0.0668731	1.56928	0.110906	1.56928	4
ENSSSCG00000010056		Up	-2.20503	ENSSSCT00000011017.2	ENSSSCT00000011017	6.3923e-07	0.000616857	1.39378	0.279932	5.582	0.766232	0.0349159	0.121808	0.0409377	0.121808	4
ENSSSCG00000010190	ACTA1	Up	-2.13031	ENSSSCT00000011156.2	ENSSSCT00000011156	0.00046562	0.0665664	1.99053	0.568757	3.87122	2.54416	0.083844	0.563125	0.106614	0.563125	4
ENSSSCG00000010437	PAPSS2	Up	-1.58651	ENSSSCT00000011422.2	ENSSSCT00000011422	1.12356e-06	0.000923203	1.19175	0.244779	5.8328	0.515797	0.00954025	0.110293	0.0355386	0.110293	4
ENSSSCG00000010447	ACTA2	Up	-1.18681	ENSSSCT00000011432.2	ENSSSCT00000011432	1.04879e-08	2.02416e-05	0.819956	0.143283	10.0515	0.222427	4.35207e-05	0.0410163	0.0271896	0.0410163	4
		Up	-1.79282	ENSSSCT00000011620.2	ENSSSCT00000011620	6.49399e-05	0.0189288	1.21536	0.304288	7.7394	0.555427	0.000546123	0.184637	0.0179465	0.184637	4
		Up	-1.22362	ENSSSCT00000011679.2	ENSSSCT00000011679	0.000113773	0.0271089	0.880201	0.22808	4.22696	0.308399	0.019766	0.0373097	0.0842753	0.0842753	4
ENSSSCG00000040981	GMFG	Down	1.04881	ENSSSCT00000011711.2	ENSSSCT00000011711	0.00040927	0.0624589	-0.660349	0.186854	5.69563	0.241483	0.00363389	0.066195	0.038425	0.066195	4
ENSSSCG00000011453	ITIH4	Down	1.22009	ENSSSCT00000012534.2	ENSSSCT00000012534	8.54406e-05	0.0225891	-0.848979	0.216102	4.30856	0.248572	0.0129319	0.0279275	0.0804682	0.0804682	4
ENSSSCG00000011851		Down	2.25218	ENSSSCT00000012963.2	ENSSSCT00000012963	9.25968e-11	4.16179e-07	-1.53883	0.237526	4.10319	0.736238	0.0220348	0.0519425	0.090802	0.090802	4
ENSSSCG00000012380	P2RY4	Up	-2.16091	ENSSSCT00000013538.3	ENSSSCT00000013538	0.000134506	0.0305407	1.54915	0.405743	4.14313	0.92115	0.024893	0.304362	0.0885815	0.304362	4
		Up	-1.0534	ENSSSCT00000014128.2	ENSSSCT00000014128	1.20125e-05	0.00610108	0.763669	0.174459	5.68338	0.210243	0.00397388	0.0568979	0.0386918	0.0568979	4
ENSSSCG00000012970	CTSW	Down	1.16289	ENSSSCT00000014177.2	ENSSSCT00000014177	0.000521014	0.0718256	-0.753989	0.217306	5.40752	0.257106	0.00611554	0.0883282	0.0449066	0.0883282	4
ENSSSCG00000013004	TM7SF2	Up	-1.18718	ENSSSCT00000014215.2	ENSSSCT00000014215	9.74387e-12	6.26856e-08	0.843035	0.123789	6.23203	0.215607	0.00196989	0.0153932	0.0286777	0.0286777	4
ENSSSCG00000024015	FADS1	Up	-1.63942	ENSSSCT00000014293.2	ENSSSCT00000014293	3.79864e-08	6.10947e-05	1.22663	0.223025	5.67616	0.501001	0.0269156	0.0725648	0.0388494	0.0725648	4
ENSSSCG00000013360	TMEM86A	Down	1.15589	ENSSSCT00000014591.2	ENSSSCT00000014591	1.14802e-06	0.000923203	-0.764706	0.157204	5.41377	0.202216	0.00466513	0.02855	0.0447614	0.0447614	4
ENSSSCG00000035393	SAAL1	Down	1.10163	ENSSSCT00000014606.2	ENSSSCT00000014606	0.000156038	0.0330938	-0.675671	0.17869	5.00284	0.178585	0.00738926	0.0564706	0.0552622	0.0564706	4
		Down	3.3498	ENSSSCT00000014726.2	ENSSSCT00000014726	0.000670008	0.0846453	-2.10362	0.618427	3.21871	1.81594	0.198572	0.566333	0.198278	0.566333	4
ENSSSCG00000014843	CHRDL2	Up	-2.718	ENSSSCT00000016195.2	ENSSSCT00000016195	1.07818e-10	4.16179e-07	1.81915	0.281796	4.01444	1.06891	0.0313164	0.127502	0.0962034	0.127502	4
ENSSSCG00000040689	APOA4	Down	8.86592	ENSSSCT00000016434.2	ENSSSCT00000016434	0.000346354	0.0552448	-5.08365	1.42084	3.87349	10.2715	0.152677	3.88491	0.106429	3.88491	4
ENSSSCG00000015120	USP2	Up	-1.40026	ENSSSCT00000016486.2	ENSSSCT00000016486	4.61192e-05	0.0158895	0.928243	0.227819	6.01145	0.320335	0.00439024	0.099413	0.032145	0.099413	4
ENSSSCG00000015798	ANKRD37	Down	1.6262	ENSSSCT00000017202.2	ENSSSCT00000017202	7.16714e-05	0.0200472	-1.11925	0.281878	4.22026	0.477988	0.0185004	0.14041	0.0846036	0.14041	4
		Down	1.56194	ENSSSCT00000017308.2	ENSSSCT00000017308	0.000556819	0.0750333	-1.03679	0.300359	4.67336	0.397274	0.11432	0.0108525	0.0661111	0.0661111	4
ENSSSCG00000016469	TRPV5	Up	-1.37782	ENSSSCT00000017933.2	ENSSSCT00000017933	0.000416275	0.0627665	1.15183	0.326339	7.28907	0.630113	0.000928299	0.212066	0.0189744	0.212066	4
ENSSSCG00000016720	PGAM2	Down	1.32584	ENSSSCT00000018201.2	ENSSSCT00000018201	4.76558e-05	0.0158895	-0.931918	0.229151	4.41618	0.330787	0.010733	0.094287	0.0758878	0.094287	4
		Down	1.33157	ENSSSCT00000018210.2	ENSSSCT00000018210	0.000100804	0.0252666	-1.00184	0.257633	6.50494	0.424618	0.00181666	0.130933	0.02501	0.130933	4
ENSSSCG00000017222	OTOP2	Up	-1.46775	ENSSSCT00000018748.2	ENSSSCT00000018748	1.54551e-05	0.0072752	1.00386	0.232263	7.09826	0.374321	0.00105639	0.106836	0.0199084	0.106836	4
ENSSSCG00000017556	ANKRD40CL	Up	-2.2066	ENSSSCT00000019111.2	ENSSSCT00000019111	1.91254e-05	0.0087886	1.46923	0.34369	4.47313	0.785527	0.0138725	0.222373	0.0736157	0.222373	4
ENSSSCG00000017862	TRPV3	Up	-1.36189	ENSSSCT00000019438.2	ENSSSCT00000019438	5.44043e-05	0.0166845	1.01785	0.252202	5.57304	0.401956	0.00488058	0.122331	0.0411388	0.122331	4
ENSSSCG00000017904	ENO3	Up	-1.50291	ENSSSCT00000019484.2	ENSSSCT00000019484	0.000289874	0.0495094	1.08044	0.298119	5.89338	0.473463	0.00319698	0.174553	0.0343354	0.174553	4
ENSSSCG00000034442		Up	-1.09754	ENSSSCT00000024161.1	ENSSSCT00000024161	0.000170426	0.0348421	0.782681	0.208202	7.96757	0.248733	0.000521545	0.0861742	0.0179148	0.0861742	4
		Up	-1.13514	ENSSSCT00000025239.1	ENSSSCT00000025239	0.000189424	0.0371173	0.790511	0.211779	5.52732	0.243039	0.00405832	0.0856423	0.0421683	0.0856423	4
ENSSSCG00000017222	OTOP2	Up	-1.93821	ENSSSCT00000025573.1	ENSSSCT00000025573	0.000623912	0.0813323	1.24675	0.364441	4.0143	0.642649	0.0306776	0.234957	0.0962127	0.234957	4
ENSSSCG00000027130	TNFRSF12A	Up	-1.70129	ENSSSCT00000026802.1	ENSSSCT00000026802	5.35452e-12	5.16711e-08	1.19522	0.173325	5.7555	0.451081	0.0037759	0.0563074	0.037141	0.0563074	4
ENSSSCG00000025097	TMEM61	Up	-1.31335	ENSSSCT00000027891.1	ENSSSCT00000027891	0.00028237	0.0490967	0.969469	0.267001	6.29853	0.401679	0.00201404	0.140565	0.0277314	0.140565	4
		Up	-1.04253	ENSSSCT00000028210.1	ENSSSCT00000028210	0.000473472	0.0671913	0.885655	0.253382	4.31803	0.392126	0.0182693	0.110136	0.0800471	0.110136	4
ENSSSCG00000028567	BTNL9	Down	1.0523	ENSSSCT00000028470.1	ENSSSCT00000028470	3.17899e-08	5.57769e-05	-0.731861	0.132313	5.98144	0.183114	0.00233275	0.0317805	0.0326807	0.0326807	4
		Up	-1.31413	ENSSSCT00000028698.1	ENSSSCT00000028698	0.000737106	0.0883667	0.925806	0.274281	6.08164	0.352489	0.0238482	0.126612	0.0309517	0.126612	4
ENSSSCG00000030437	TMEM253	Up	-1.55818	ENSSSCT00000029594.1	ENSSSCT00000029594	2.38129e-06	0.00164139	1.04636	0.221778	4.4022	0.389985	0.0219113	0.0647457	0.0764594	0.0764594	4
ENSSSCG00000023546		Up	-1.63482	ENSSSCT00000029661.1	ENSSSCT00000029661	6.99656e-13	1.35034e-08	1.20708	0.168129	6.23772	0.511029	0.00233697	0.0541978	0.028596	0.0541978	4
ENSSSCG00000029077	TUBAL3	Up	-1.21925	ENSSSCT00000031213.1	ENSSSCT00000031213	2.44952e-05	0.0105717	0.930178	0.220453	6.63102	0.341357	0.00173272	0.0954661	0.0235887	0.0954661	4
ENSSSCG00000010212		Up	-1.10445	ENSSSCT00000032618.1	ENSSSCT00000032618	0.000216978	0.040266	0.862171	0.233121	7.33962	0.341901	0.00175232	0.106939	0.0187892	0.106939	4
		Down	1.0712	ENSSSCT00000032652.1	ENSSSCT00000032652	8.01865e-05	0.0217972	-0.690294	0.175031	5.30001	0.268708	0.0138145	0.0466469	0.0474571	0.0474571	4
		Up	-3.20019	ENSSSCT00000032764.1	ENSSSCT00000032764	0.000184962	0.0371173	3.32553	0.889484	2.40096	4.55656	1.07797	0.483056	0.504396	0.504396	4
ENSSSCG00000035379	JCHAIN	Down	21.0329	ENSSSCT00000033582.1	ENSSSCT00000033582	6.97974e-06	0.00408209	-5.62132	1.25077	2.1177	9.54639	2.4209	-1.73574	0.707932	0.707932	4
ENSSSCG00000010437	PAPSS2	Up	-1.85516	ENSSSCT00000033703.1	ENSSSCT00000033703	6.57114e-05	0.0189288	1.25696	0.314924	4.24485	0.567626	0.114943	0.047581	0.0834115	0.0834115	4
		Up	-2.29406	ENSSSCT00000034273.1	ENSSSCT00000034273	0.000280754	0.0490967	1.54569	0.425525	3.13859	0.908094	0.145977	0.065933	0.216166	0.216166	4
ENSSSCG00000010437	PAPSS2	Up	-1.27576	ENSSSCT00000034544.1	ENSSSCT00000034544	7.52972e-05	0.0207605	0.944743	0.238638	6.17537	0.341311	0.00335474	0.110541	0.0294976	0.110541	4
ENSSSCG00000010056		Up	-5.18228	ENSSSCT00000034687.1	ENSSSCT00000034687	3.51064e-05	0.013263	4.14148	1.00095	2.12126	6.37311	1.29891	0.364959	0.70491	0.70491	4
		Up	-1.30138	ENSSSCT00000035614.1	ENSSSCT00000035614	0.000585871	0.0774474	1.10029	0.320031	3.89347	0.681795	0.0419056	0.162934	0.104836	0.162934	4
ENSSSCG00000010056		Up	-2.7903	ENSSSCT00000036004.1	ENSSSCT00000036004	3.78863e-05	0.0137963	1.7697	0.429538	4.47881	1.19159	0.275216	0.0937907	0.0733935	0.0937907	4
ENSSSCG00000015896	FAP	Down	1.24016	ENSSSCT00000036390.1	ENSSSCT00000036390	1.46247e-06	0.00112903	-0.851145	0.176722	7.05447	0.253517	0.00152605	0.0609353	0.020176	0.0609353	4

### Sheet: DEG FC2 qval 0.1 d14
ens_gene	ext_gene	change.with.weaning	TPM.log2FC	target_id	transcript	pval	qval	b	se_b	mean_obs	var_obs	tech_var	sigma_sq	smooth_sigma_sq	final_sigma_sq	sig.day
ENSSSCG00000010820		Up	-5.60684	ENSSSCT00000011837.1	ENSSSCT00000011837	6.56932e-07	0.0128516	3.58706	0.721208	2.36009	4.4998	0.174914	0.605297	0.542923	0.605297	14
