## Supplementary Table S2 for "Gut transcriptome reveals differential gene expression and enriched pathways linked to immune activation in response to weaning in pigs"

### Sheet: GO BioProcess ALL
GO_ID	ALL.gene_count	GOI.gene_ids	GOI.gene_count	GO_Name	pval	qval
GO:0042832	14	ENSSSCG00000023178 ENSSSCG00000006923 ENSSSCG00000030801 ENSSSCG00000039798 ENSSSCG00000006919	5	defense response to protozoan	1.81079e-10	2.75459e-09
GO:0071346	59	ENSSSCG00000016057 ENSSSCG00000017755 ENSSSCG00000006923 ENSSSCG00000030801 ENSSSCG00000024973 ENSSSCG00000006919	6	cellular response to interferon-gamma	9.93691e-08	1.46716e-06
GO:0051354	3	ENSSSCG00000016902 ENSSSCG00000016903	2	negative regulation of oxidoreductase activity	2.61517e-07	3.7509e-06
GO:0007623	52	ENSSSCG00000005701 ENSSSCG00000017755 ENSSSCG00000003148 ENSSSCG00000028572 ENSSSCG00000010959	5	circadian rhythm	1.00617e-06	1.40304e-05
GO:0060333	5	ENSSSCG00000016057 ENSSSCG00000014277	2	interferon-gamma-mediated signaling pathway	2.5906e-06	3.51482e-05
GO:0032727	10	ENSSSCG00000016057 ENSSSCG00000003178	2	positive regulation of interferon-alpha production	3.03631e-05	0.000306759
GO:0071222	93	ENSSSCG00000017755 ENSSSCG00000005211 ENSSSCG00000003178 ENSSSCG00000008978 ENSSSCG00000009469	5	cellular response to lipopolysaccharide	3.04121e-05	0.000306759
GO:0009617	98	ENSSSCG00000017755 ENSSSCG00000003178 ENSSSCG00000006141 ENSSSCG00000039798 ENSSSCG00000016903	5	response to bacterium	4.09168e-05	0.000306759
GO:0060337	11	ENSSSCG00000016057 ENSSSCG00000003178	2	type I interferon signaling pathway	4.1553e-05	0.000306759
GO:2000811	13	ENSSSCG00000010959 ENSSSCG00000015334	2	negative regulation of anoikis	7.13502e-05	0.000519099
GO:0035458	14	ENSSSCG00000016057 ENSSSCG00000014277	2	cellular response to interferon-beta	9.0383e-05	0.000638091
GO:0032481	15	ENSSSCG00000003178 ENSSSCG00000014277	2	positive regulation of type I interferon production	0.000112448	0.000638091
GO:0051928	16	ENSSSCG00000011322 ENSSSCG00000004578	2	positive regulation of calcium ion transport	0.000137749	0.00070561
GO:0006885	19	ENSSSCG00000022638 ENSSSCG00000015334	2	regulation of pH	0.000235016	0.000963024
GO:0032728	21	ENSSSCG00000003178 ENSSSCG00000014277	2	positive regulation of interferon-beta production	0.000319554	0.00124354
GO:0050830	55	ENSSSCG00000006923 ENSSSCG00000030801 ENSSSCG00000006919	3	defense response to Gram-positive bacterium	0.000434603	0.00150463
GO:0006955	218	ENSSSCG00000030775 ENSSSCG00000016856 ENSSSCG00000011322 ENSSSCG00000005211 ENSSSCG00000037214 ENSSSCG00000008978	6	immune response	0.000530478	0.00182397
GO:0055072	25	ENSSSCG00000039798 ENSSSCG00000015301	2	iron ion homeostasis	0.000542334	0.00185205
GO:0002377	28	ENSSSCG00000030775 ENSSSCG00000037214	2	immunoglobulin production	0.00076168	0.00233148
GO:0072593	31	ENSSSCG00000015334 ENSSSCG00000004192	2	reactive oxygen species metabolic process	0.00103051	0.00287399
GO:0010629	179	ENSSSCG00000017755 ENSSSCG00000011322 ENSSSCG00000011874 ENSSSCG00000030843 ENSSSCG00000004192	5	negative regulation of gene expression	0.00107114	0.00296128
GO:0032496	71	ENSSSCG00000017755 ENSSSCG00000003178 ENSSSCG00000039798	3	response to lipopolysaccharide	0.00114408	0.00299129
GO:0043086	34	ENSSSCG00000006474 ENSSSCG00000004578	2	negative regulation of catalytic activity	0.00135275	0.0034648
GO:0051607	130	ENSSSCG00000016057 ENSSSCG00000003178 ENSSSCG00000014277 ENSSSCG00000024867	4	defense response to virus	0.00154221	0.00368662
GO:0030593	45	ENSSSCG00000008978 ENSSSCG00000025795	2	neutrophil chemotaxis	0.0030471	0.00637497
GO:0008286	46	ENSSSCG00000010959 ENSSSCG00000015334	2	insulin receptor signaling pathway	0.00324452	0.00670266
GO:0042593	95	ENSSSCG00000007710 ENSSSCG00000010959 ENSSSCG00000015334	3	glucose homeostasis	0.00333101	0.00685315
GO:0070098	49	ENSSSCG00000011322 ENSSSCG00000008978	2	chemokine-mediated signaling pathway	0.00388319	0.00779744
GO:0050727	52	ENSSSCG00000028359 ENSSSCG00000003178	2	regulation of inflammatory response	0.00459334	0.00894532
GO:0051965	53	ENSSSCG00000010959 ENSSSCG00000000672	2	positive regulation of synapse assembly	0.00484633	0.00925041
GO:0051603	54	ENSSSCG00000001463 ENSSSCG00000016903	2	proteolysis involved in cellular protein catabolic process	0.00510759	0.00971215
GO:0006952	112	ENSSSCG00000008978 ENSSSCG00000012485 ENSSSCG00000009469	3	defense response	0.00597895	0.0108747
GO:0006508	525	ENSSSCG00000007170 ENSSSCG00000020986 ENSSSCG00000017109 ENSSSCG00000026425 ENSSSCG00000001463 ENSSSCG00000014259 ENSSSCG00000016902 ENSSSCG00000016903	8	proteolysis	0.00690478	0.0121196
GO:0030198	119	ENSSSCG00000028911 ENSSSCG00000026425 ENSSSCG00000012485	3	extracellular matrix organization	0.00738703	0.012528
GO:0002376	64	ENSSSCG00000001463 ENSSSCG00000014277	2	immune system process	0.00818989	0.0137502
GO:0019722	66	ENSSSCG00000011322 ENSSSCG00000028926	2	calcium-mediated signaling	0.00891199	0.0147165
GO:0046330	66	ENSSSCG00000012485 ENSSSCG00000004192	2	positive regulation of JNK cascade	0.00891199	0.0147165
GO:0001525	126	ENSSSCG00000012485 ENSSSCG00000004578 ENSSSCG00000004192	3	angiogenesis	0.00899824	0.0148102
GO:0007160	71	ENSSSCG00000020657 ENSSSCG00000004192	2	cell-matrix adhesion	0.0108763	0.0172783
GO:0006935	79	ENSSSCG00000011322 ENSSSCG00000008978	2	chemotaxis	0.0145019	0.0218618
GO:0007169	79	ENSSSCG00000010959 ENSSSCG00000009605	2	transmembrane receptor protein tyrosine kinase signaling pathway	0.0145019	0.0218618
GO:0042742	81	ENSSSCG00000017755 ENSSSCG00000039798	2	defense response to bacterium	0.0155026	0.0230246
GO:0032147	82	ENSSSCG00000028905 ENSSSCG00000039798	2	activation of protein kinase activity	0.0160173	0.0235797
GO:0006954	159	ENSSSCG00000011322 ENSSSCG00000008978 ENSSSCG00000039798	3	inflammatory response	0.0196299	0.0279155
GO:0007189	89	ENSSSCG00000008978 ENSSSCG00000013556	2	adenylate cyclase-activating G protein-coupled receptor signaling pathway	0.0198875	0.028202
GO:0008284	340	ENSSSCG00000028359 ENSSSCG00000010725 ENSSSCG00000007710 ENSSSCG00000012485 ENSSSCG00000006760	5	positive regulation of cell population proliferation	0.0228904	0.0315507
GO:0007010	94	ENSSSCG00000028905 ENSSSCG00000010099	2	cytoskeleton organization	0.0229402	0.0315507
GO:0043410	97	ENSSSCG00000010959 ENSSSCG00000012485	2	positive regulation of MAPK cascade	0.0248874	0.0333952
GO:0030182	103	ENSSSCG00000010959 ENSSSCG00000006760	2	neuron differentiation	0.0290413	0.0379655
GO:0010951	106	ENSSSCG00000004890 ENSSSCG00000004889	2	negative regulation of endopeptidase activity	0.0312476	0.0401924
GO:0072659	107	ENSSSCG00000028905 ENSSSCG00000004578	2	protein localization to plasma membrane	0.0320021	0.0408781
GO:0019221	111	ENSSSCG00000025795 ENSSSCG00000012594	2	cytokine-mediated signaling pathway	0.0351152	0.0445147

### Sheet: GO MolFunction ALL
GO_ID	ALL.gene_count	GOI.gene_ids	GOI.gene_count	GO_Name	pval	qval
GO:0044548	13	ENSSSCG00000004578 ENSSSCG00000031053	2	S100 protein binding	7.03492e-05	0.000466063
GO:0004089	16	ENSSSCG00000003147 ENSSSCG00000006141	2	carbonate dehydratase activity	0.000135825	0.00065443
GO:0005520	21	ENSSSCG00000000261 ENSSSCG00000004192	2	insulin-like growth factor binding	0.000315128	0.00123717
GO:0019955	33	ENSSSCG00000025795 ENSSSCG00000012594	2	cytokine binding	0.00122233	0.00398668
GO:0071949	34	ENSSSCG00000004666 ENSSSCG00000015299	2	FAD binding	0.00133439	0.00428623
GO:0004896	43	ENSSSCG00000025795 ENSSSCG00000012594	2	cytokine receptor activity	0.00263913	0.00756076
GO:0008201	99	ENSSSCG00000028911 ENSSSCG00000008978 ENSSSCG00000004192	3	heparin binding	0.00379742	0.0101906
GO:0008233	329	ENSSSCG00000020986 ENSSSCG00000017109 ENSSSCG00000026425 ENSSSCG00000001463 ENSSSCG00000014259 ENSSSCG00000016902	6	peptidase activity	0.00533031	0.0128412
GO:0000978	423	ENSSSCG00000009655 ENSSSCG00000016057 ENSSSCG00000023178 ENSSSCG00000007710 ENSSSCG00000003178 ENSSSCG00000014277 ENSSSCG00000000991	7	RNA polymerase II proximal promoter sequence-specific DNA binding	0.00593091	0.0136669
GO:0042803	614	ENSSSCG00000016057 ENSSSCG00000017755 ENSSSCG00000002516 ENSSSCG00000003178 ENSSSCG00000039798 ENSSSCG00000014238 ENSSSCG00000016903 ENSSSCG00000000781 ENSSSCG00000031053	9	protein homodimerization activity	0.00614034	0.0139973
GO:0005525	348	ENSSSCG00000006923 ENSSSCG00000030801 ENSSSCG00000014618 ENSSSCG00000024973 ENSSSCG00000006919 ENSSSCG00000010099	6	GTP binding	0.00718048	0.0155804
GO:0004867	71	ENSSSCG00000004890 ENSSSCG00000004889	2	serine-type endopeptidase inhibitor activity	0.0107375	0.0205077
GO:0003924	297	ENSSSCG00000006923 ENSSSCG00000030801 ENSSSCG00000024973 ENSSSCG00000006919 ENSSSCG00000010099	5	GTPase activity	0.012319	0.0231117
GO:0016829	77	ENSSSCG00000006141 ENSSSCG00000009469	2	lyase activity	0.013368	0.0242224
GO:0003700	717	ENSSSCG00000009655 ENSSSCG00000016057 ENSSSCG00000023178 ENSSSCG00000007710 ENSSSCG00000003148 ENSSSCG00000003178 ENSSSCG00000014238 ENSSSCG00000014277 ENSSSCG00000000991	9	DNA-binding transcription factor activity	0.0169653	0.0297242
GO:0005179	88	ENSSSCG00000030843 ENSSSCG00000011596	2	hormone activity	0.0190664	0.0328623
GO:0005178	89	ENSSSCG00000012838 ENSSSCG00000004192	2	integrin binding	0.0196412	0.0333223
GO:0000981	241	ENSSSCG00000016057 ENSSSCG00000003178 ENSSSCG00000014277 ENSSSCG00000000991	4	DNA-binding transcription factor activity, RNA polymerase II-specific	0.0196476	0.0333223
GO:0005516	94	ENSSSCG00000017755 ENSSSCG00000016535	2	calmodulin binding	0.0226586	0.0372374
GO:0019904	178	ENSSSCG00000013385 ENSSSCG00000002516 ENSSSCG00000003178	3	protein domain specific binding	0.0278161	0.0443385
GO:0046983	181	ENSSSCG00000009655 ENSSSCG00000007710 ENSSSCG00000024158	3	protein dimerization activity	0.0293303	0.0460595
GO:0001227	185	ENSSSCG00000007710 ENSSSCG00000003178 ENSSSCG00000000991	3	DNA-binding transcription repressor activity, RNA polymerase II-specific	0.0314243	0.0485726
GO:0004222	107	ENSSSCG00000017109 ENSSSCG00000014259	2	metalloendopeptidase activity	0.031618	0.0485726

### Sheet: GO CellComp ALL
GO_ID	ALL.gene_count	GOI.gene_ids	GOI.gene_count	GO_Name	pval	qval
GO:0020005	3	ENSSSCG00000006923 ENSSSCG00000030801 ENSSSCG00000006919	3	symbiont-containing vacuole membrane	0	0
GO:0005615	947	ENSSSCG00000028911 ENSSSCG00000030775 ENSSSCG00000007170 ENSSSCG00000004890 ENSSSCG00000016856 ENSSSCG00000015285 ENSSSCG00000037214 ENSSSCG00000008978 ENSSSCG00000004889 ENSSSCG00000030843 ENSSSCG00000000148 ENSSSCG00000006796 ENSSSCG00000001570 ENSSSCG00000004578 ENSSSCG00000011400	15	extracellular space	0.000252804	0.00293884
GO:0005811	54	ENSSSCG00000013512 ENSSSCG00000011664 ENSSSCG00000004578	3	lipid droplet	0.000356289	0.00354157
GO:0009897	237	ENSSSCG00000011322 ENSSSCG00000005211 ENSSSCG00000025795 ENSSSCG00000012594 ENSSSCG00000013556 ENSSSCG00000009605	6	external side of plasma membrane	0.000712408	0.00526915
GO:0005576	772	ENSSSCG00000000261 ENSSSCG00000000943 ENSSSCG00000010400 ENSSSCG00000026425 ENSSSCG00000008978 ENSSSCG00000030843 ENSSSCG00000000148 ENSSSCG00000006796 ENSSSCG00000001570 ENSSSCG00000011596 ENSSSCG00000003963 ENSSSCG00000004192	12	extracellular region	0.00103166	0.00639627
GO:0031012	193	ENSSSCG00000028911 ENSSSCG00000026425 ENSSSCG00000015285 ENSSSCG00000012766 ENSSSCG00000004192	5	extracellular matrix	0.00132596	0.00737834
GO:0005768	199	ENSSSCG00000010959 ENSSSCG00000012485 ENSSSCG00000004578 ENSSSCG00000015301 ENSSSCG00000015299	5	endosome	0.00154993	0.00800797
GO:0043235	162	ENSSSCG00000010959 ENSSSCG00000025795 ENSSSCG00000012594 ENSSSCG00000009605	4	receptor complex	0.00346621	0.0153504
GO:0042383	53	ENSSSCG00000012766 ENSSSCG00000004578	2	sarcolemma	0.0044093	0.0182674
GO:0016323	107	ENSSSCG00000003147 ENSSSCG00000022638 ENSSSCG00000004578	3	basolateral plasma membrane	0.00451773	0.0182674
GO:0016605	60	ENSSSCG00000006760 ENSSSCG00000024867	2	PML body	0.00624144	0.0211011
GO:0010008	61	ENSSSCG00000039798 ENSSSCG00000015301	2	endosome membrane	0.00653486	0.0211011
GO:0031410	203	ENSSSCG00000006923 ENSSSCG00000030801 ENSSSCG00000024973 ENSSSCG00000006919	4	cytoplasmic vesicle	0.00888051	0.0266415
GO:0070062	71	ENSSSCG00000005211 ENSSSCG00000004578	2	extracellular exosome	0.0099229	0.0279645
GO:0031982	80	ENSSSCG00000012838 ENSSSCG00000004578	2	vesicle	0.0137016	0.0338833
GO:0005769	148	ENSSSCG00000010959 ENSSSCG00000012485 ENSSSCG00000004578	3	early endosome	0.0138448	0.0338833
GO:0005777	83	ENSSSCG00000017755 ENSSSCG00000000781	2	peroxisome	0.0151189	0.0351514

### Sheet: KEGG Significant ALL
Pathway	pval	GOI.ids	Entrez.ids	External.ids	goi.count	All.genes.in.pathway.count	FDR q.val
ssc04621 NOD-like receptor signaling pathway	1.73783e-07	ENSSSCG00000016057, ENSSSCG00000006923, ENSSSCG00000003178, ENSSSCG00000024973, ENSSSCG00000006919	100151938, 100153137, 100155195, 100523492, 100523668, 396655, 396656	STAT1, GBP2, IRF3,	7	148	1.72045e-05
ssc00220 Arginine biosynthesis	6.10458e-05	ENSSSCG00000005701, ENSSSCG00000017755	396859, 414411	ASS1, NOS2	2	19	0.00201451
ssc05146 Amoebiasis	4.92983e-05	ENSSSCG00000006450, ENSSSCG00000016856, ENSSSCG00000017755, ENSSSCG00000004889	100037951, 100038008, 100154994, 396859	CD1E, C9, NOS2, SERPINB10	4	97	0.00201451
ssc05133 Pertussis	0.000229806	ENSSSCG00000017755, ENSSSCG00000003178, ENSSSCG00000014277	396611, 396656, 396859	NOS2, IRF3, IRF1	3	73	0.0056877
ssc04630 Jak-STAT signaling pathway	0.000393244	ENSSSCG00000016057, ENSSSCG00000025795, ENSSSCG00000012594, ENSSSCG00000021815	100156991, 100622336, 396655, 733692	STAT1, CSF3R, IL13RA2,	4	151	0.00648852
ssc04060 Cytokine-cytokine receptor interaction	0.000689754	ENSSSCG00000011322, ENSSSCG00000008978, ENSSSCG00000025795, ENSSSCG00000012594, ENSSSCG00000021815	100156991, 100169744, 100622336, 414374, 733692	CCR1, CXCL11, CSF3R, IL13RA2,	5	259	0.00799247
ssc04620 Toll-like receptor signaling pathway	0.000627522	ENSSSCG00000016057, ENSSSCG00000003178, ENSSSCG00000008978	100169744, 396655, 396656	STAT1, IRF3, CXCL11	3	95	0.00799247
ssc01230 Biosynthesis of amino acids	0.00296543	ENSSSCG00000005701, ENSSSCG00000002736	100511756, 414411	ASS1, TAT	2	70	0.0183486
ssc04917 Prolactin signaling pathway	0.00296543	ENSSSCG00000016057, ENSSSCG00000014277	396611, 396655	STAT1, IRF1	2	70	0.0183486
ssc05140 Leishmaniasis	0.00273098	ENSSSCG00000016057, ENSSSCG00000017755	396655, 396859	STAT1, NOS2	2	68	0.0183486
ssc04610 Complement and coagulation cascades	0.00432175	ENSSSCG00000004890, ENSSSCG00000016856	100037951, 100519286	SERPINB2, C9	2	80	0.0225186
ssc04146 Peroxisome	0.00495351	ENSSSCG00000017755, ENSSSCG00000000781	100520309, 396859	NOS2, ABCD2	2	84	0.0245199
ssc04062 Chemokine signaling pathway	0.00592131	ENSSSCG00000016057, ENSSSCG00000011322, ENSSSCG00000008978	100169744, 396655, 414374	STAT1, CCR1, CXCL11	3	176	0.0259962
ssc04640 Hematopoietic cell lineage	0.00563819	ENSSSCG00000006450, ENSSSCG00000025795	100038008, 100622336	CD1E, CSF3R	2	88	0.0259962
ssc05167 Kaposi's sarcoma-associated herpesvirus infection	0.00603952	ENSSSCG00000016057, ENSSSCG00000011322, ENSSSCG00000003178	396655, 396656, 414374	STAT1, CCR1, IRF3	3	177	0.0259962
ssc04933 AGE-RAGE signaling pathway in diabetic complications	0.00802075	ENSSSCG00000016057, ENSSSCG00000012485	100739822, 396655	STAT1, NOX1	2	100	0.0294094
ssc05145 Toxoplasmosis	0.00869554	ENSSSCG00000016057, ENSSSCG00000017755	396655, 396859	STAT1, NOS2	2	103	0.0306887
ssc04371 Apelin signaling pathway	0.0176102	ENSSSCG00000017755, ENSSSCG00000004192	100152141, 396859	NOS2, CCN2	2	134	0.0409567
ssc04380 Osteoclast differentiation	0.0143408	ENSSSCG00000016057, ENSSSCG00000012485	100739822, 396655	STAT1, NOX1	2	124	0.0409567
ssc05418 Fluid shear stress and atherosclerosis	0.0176102	ENSSSCG00000005701, ENSSSCG00000012485	100739822, 414411	ASS1, NOX1	2	134	0.0409567
ssc05162 Measles	0.0183098	ENSSSCG00000016057, ENSSSCG00000003178	396655, 396656	STAT1, IRF3	2	136	0.041197
ssc05160 Hepatitis C	0.0220376	ENSSSCG00000016057, ENSSSCG00000003178	396655, 396656	STAT1, IRF3	2	146	0.0474289
ssc05161 Hepatitis B	0.0257209	ENSSSCG00000016057, ENSSSCG00000003178	396655, 396656	STAT1, IRF3	2	155	0.0491521
ssc05164 Influenza A	0.0248755	ENSSSCG00000016057, ENSSSCG00000003178	396655, 396656	STAT1, IRF3	2	153	0.0491521

### Sheet: Gene Descriptions
GeneID	External Name	Description
ENSSSCG00000028359	BST1	bone marrow stromal cell antigen 1 [Source:NCBI gene;Acc:100625942]
ENSSSCG00000005701	ASS1	argininosuccinate synthase 1 [Source:NCBI gene;Acc:414411]
ENSSSCG00000003147	CA11	carbonic anhydrase 11 [Source:NCBI gene;Acc:445526]
ENSSSCG00000028911	COLQ	collagen like tail subunit of asymmetric acetylcholinesterase [Source:NCBI gene;Acc:100624545]
ENSSSCG00000001910	ISLR	immunoglobulin superfamily containing leucine rich repeat [Source:NCBI gene;Acc:100152082]
ENSSSCG00000027372	SAMD9	sterile alpha motif domain-containing protein 9 [Source:NCBI gene;Acc:100519098]
ENSSSCG00000002863	LRP3	LDL receptor related protein 3 [Source:NCBI gene;Acc:100524868]
ENSSSCG00000030775
ENSSSCG00000039394
ENSSSCG00000000261	IGFBP6	insulin like growth factor binding protein 6 [Source:NCBI gene;Acc:100101923]
ENSSSCG00000002515	SLC25A47	solute carrier family 25 member 47 [Source:NCBI gene;Acc:100515556]
ENSSSCG00000000943	OTOGL	otogelin like [Source:NCBI gene;Acc:100513796]
ENSSSCG00000013385	INSC	INSC spindle orientation adaptor protein [Source:NCBI gene;Acc:100515187]
ENSSSCG00000009655	EBF2	EBF transcription factor 2 [Source:NCBI gene;Acc:100155094]
ENSSSCG00000006450	CD1E	CD1e molecule [Source:NCBI gene;Acc:100038008]
ENSSSCG00000007170	CPXM1	carboxypeptidase X, M14 family member 1 [Source:NCBI gene;Acc:100512144]
ENSSSCG00000004666		sulfide quinone oxidoreductase [Source:NCBI gene;Acc:100154990]
ENSSSCG00000004890	SERPINB2	serpin family B member 2 [Source:NCBI gene;Acc:100519286]
ENSSSCG00000016057	STAT1	signal transducer and activator of transcription 1 [Source:NCBI gene;Acc:396655]
ENSSSCG00000016856	C9	complement C9 [Source:NCBI gene;Acc:100037951]
ENSSSCG00000020986	CAPN13	calpain 13 [Source:NCBI gene;Acc:100515606]
ENSSSCG00000017755	NOS2	nitric oxide synthase 2 [Source:NCBI gene;Acc:396859]
ENSSSCG00000011599	GRIP2	glutamate receptor interacting protein 2 [Source:NCBI gene;Acc:100513882]
ENSSSCG00000012838	TSPAN4	tetraspanin 4 [Source:NCBI gene;Acc:100513456]
ENSSSCG00000011290		HIG1 hypoxia inducible domain family member 1A [Source:NCBI gene;Acc:100524219]
ENSSSCG00000010400	MSMB	microseminoprotein beta [Source:NCBI gene;Acc:396852]
ENSSSCG00000022638	ATP12A	ATPase H+/K+ transporting non-gastric alpha2 subunit [Source:NCBI gene;Acc:100521921]
ENSSSCG00000008124	NEURL3	neuralized E3 ubiquitin protein ligase 3 [Source:NCBI gene;Acc:100524797]
ENSSSCG00000020657	BCAM	basal cell adhesion molecule (Lutheran blood group) [Source:NCBI gene;Acc:100738241]
ENSSSCG00000011322	CCR1	C-C motif chemokine receptor 1 [Source:NCBI gene;Acc:414374]
ENSSSCG00000023178	BATF2	basic leucine zipper ATF-like transcription factor 2 [Source:NCBI gene;Acc:100515875]
ENSSSCG00000010725	HMX2	H6 family homeobox 2 [Source:NCBI gene;Acc:100157255]
ENSSSCG00000017109	ADAMTS16	ADAM metallopeptidase with thrombospondin type 1 motif 16 [Source:NCBI gene;Acc:100519115]
ENSSSCG00000007710	MLXIPL	MLX interacting protein like [Source:NCBI gene;Acc:100170769]
ENSSSCG00000006923	GBP2	guanylate binding protein 2, interferon-inducible [Source:NCBI gene;Acc:100153137]
ENSSSCG00000030801		guanylate-binding protein 6 [Source:NCBI gene;Acc:100523310]
ENSSSCG00000003148	DBP	D-box binding PAR bZIP transcription factor [Source:NCBI gene;Acc:100524747]
ENSSSCG00000026425	ADAMTSL2	ADAMTS like 2 [Source:NCBI gene;Acc:100628047]
ENSSSCG00000005211	CD274	CD274 molecule [Source:NCBI gene;Acc:574058]
ENSSSCG00000020913
ENSSSCG00000002516	WARS	tryptophanyl-tRNA synthetase [Source:NCBI gene;Acc:100515390]
ENSSSCG00000003882	SLC5A9	solute carrier family 5 member 9 [Source:NCBI gene;Acc:100522082]
ENSSSCG00000016129	GPR1	G protein-coupled receptor 1 [Source:NCBI gene;Acc:100415936]
ENSSSCG00000006474	NES	nestin [Source:NCBI gene;Acc:100153933]
ENSSSCG00000011874	PARP14	poly(ADP-ribose) polymerase family member 14 [Source:NCBI gene;Acc:100153948]
ENSSSCG00000015285	LRRN2	leucine rich repeat neuronal 2 [Source:NCBI gene;Acc:100525178]
ENSSSCG00000003178	IRF3	interferon regulatory factor 3 [Source:NCBI gene;Acc:396656]
ENSSSCG00000028572	PER3	period circadian regulator 3 [Source:NCBI gene;Acc:100627898]
ENSSSCG00000037214
ENSSSCG00000013762	PODNL1	podocan like 1 [Source:NCBI gene;Acc:100513269]
ENSSSCG00000001463	PSMB9	proteasome subunit beta 9 [Source:NCBI gene;Acc:654294]
ENSSSCG00000016535	CALD1	caldesmon 1 [Source:NCBI gene;Acc:100524227]
ENSSSCG00000008978	CXCL11	C-X-C motif chemokine ligand 11 [Source:NCBI gene;Acc:100169744]
ENSSSCG00000004889	SERPINB10	serpin family B member 10 [Source:NCBI gene;Acc:100154994]
ENSSSCG00000014259	ADAMTS19	ADAM metallopeptidase with thrombospondin type 1 motif 19 [Source:NCBI gene;Acc:100518181]
ENSSSCG00000004179	VNN2	vanin 2 [Source:NCBI gene;Acc:100153984]
ENSSSCG00000001252
ENSSSCG00000016902	GZMA	granzyme A (granzyme 1, cytotoxic T-lymphocyte-associated serine esterase 3) [Source:NCBI gene;Acc:100233183]
ENSSSCG00000010959	NTRK2	neurotrophic receptor tyrosine kinase 2 [Source:NCBI gene;Acc:100519209]
ENSSSCG00000002736	TAT	tyrosine aminotransferase [Source:NCBI gene;Acc:100511756]
ENSSSCG00000025795	CSF3R	colony stimulating factor 3 receptor [Source:NCBI gene;Acc:100622336]
ENSSSCG00000012594	IL13RA2	interleukin 13 receptor subunit alpha 2 [Source:NCBI gene;Acc:100156991]
ENSSSCG00000013512	PLIN4	perilipin 4 [Source:NCBI gene;Acc:100524667]
ENSSSCG00000028905	TNIK	TRAF2 and NCK interacting kinase [Source:NCBI gene;Acc:100233204]
ENSSSCG00000006141	CA3	carbonic anhydrase 3 [Source:NCBI gene;Acc:494016]
ENSSSCG00000006531		ephrin A3 [Source:NCBI gene;Acc:100155923]
ENSSSCG00000012485	NOX1	NADPH oxidase 1 [Source:NCBI gene;Acc:100739822]
ENSSSCG00000026221
ENSSSCG00000014618		interferon-induced very large GTPase 1-like [Source:NCBI gene;Acc:110255361]
ENSSSCG00000012766	BGN	biglycan [Source:NCBI gene;Acc:397396]
ENSSSCG00000039798	SLC11A1	solute carrier family 11 member 1 [Source:NCBI gene;Acc:396764]
ENSSSCG00000030843	APLN	apelin [Source:HGNC Symbol;Acc:HGNC:16665]
ENSSSCG00000000148		apolipoprotein L3-like [Source:NCBI gene;Acc:106510284]
ENSSSCG00000015334	PDK4	pyruvate dehydrogenase kinase 4 [Source:NCBI gene;Acc:100286778]
ENSSSCG00000000657		C-type lectin domain family 2 member D [Source:NCBI gene;Acc:100521013]
ENSSSCG00000006796	CHI3L2	chitinase 3 like 2 [Source:NCBI gene;Acc:100037944]
ENSSSCG00000003590	PTPRU	protein tyrosine phosphatase receptor type U [Source:NCBI gene;Acc:100515955]
ENSSSCG00000028559	LZTS1	leucine zipper tumor suppressor 1 [Source:NCBI gene;Acc:100155722]
ENSSSCG00000002831	IRX3	iroquois homeobox 3 [Source:NCBI gene;Acc:100518611]
ENSSSCG00000014238	PRDM6	PR/SET domain 6 [Source:NCBI gene;Acc:100524509]
ENSSSCG00000011664	RBP1	retinol binding protein 1 [Source:NCBI gene;Acc:100156666]
ENSSSCG00000001570	PI16	peptidase inhibitor 16 [Source:NCBI gene;Acc:100155010]
ENSSSCG00000016903	GZMA	granzyme A (granzyme 1, cytotoxic T-lymphocyte-associated serine esterase 3) [Source:NCBI gene;Acc:100526762]
ENSSSCG00000004578	ANXA2	annexin A2 [Source:NCBI gene;Acc:406192]
ENSSSCG00000024973		guanylate binding protein 1, interferon-inducible [Source:NCBI gene;Acc:100151938]
ENSSSCG00000011596	TRH	thyrotropin releasing hormone [Source:NCBI gene;Acc:100513309]
ENSSSCG00000011400	SEMA3B	semaphorin 3B [Source:NCBI gene;Acc:100153200]
ENSSSCG00000006919		guanylate-binding protein 7 [Source:NCBI gene;Acc:100155195]
ENSSSCG00000021815		interleukin 15 receptor subunit alpha [Source:NCBI gene;Acc:733692]
ENSSSCG00000014277	IRF1	interferon regulatory factor 1 [Source:NCBI gene;Acc:396611]
ENSSSCG00000010099		tubulin alpha-3 chain [Source:NCBI gene;Acc:100510930]
ENSSSCG00000013556	ADGRE1	adhesion G protein-coupled receptor E1 [Source:NCBI gene;Acc:100521889]
ENSSSCG00000003963
ENSSSCG00000009605	GFRA2	GDNF family receptor alpha 2 [Source:NCBI gene;Acc:102166950]
ENSSSCG00000009469	ACOD1	aconitate decarboxylase 1 [Source:NCBI gene;Acc:100524951]
ENSSSCG00000015301	STEAP1	STEAP family member 1 [Source:NCBI gene;Acc:397573]
ENSSSCG00000015299	STEAP4	STEAP4 metalloreductase [Source:NCBI gene;Acc:100310802]
ENSSSCG00000024158	ANO1	anoctamin 1 [Source:NCBI gene;Acc:100738137]
ENSSSCG00000015258	GLB1L2	beta-galactosidase-1-like protein 2 [Source:NCBI gene;Acc:100520582]
ENSSSCG00000004192	CCN2	cellular communication network factor 2 [Source:NCBI gene;Acc:100152141]
ENSSSCG00000000672	CLSTN3	calsyntenin 3 [Source:NCBI gene;Acc:100511695]
ENSSSCG00000006760	HIPK1	homeodomain interacting protein kinase 1 [Source:NCBI gene;Acc:100156877]
ENSSSCG00000000781	ABCD2	ATP binding cassette subfamily D member 2 [Source:NCBI gene;Acc:100520309]
ENSSSCG00000006957	RHPN1	rhophilin Rho GTPase binding protein 1 [Source:NCBI gene;Acc:100517344]
ENSSSCG00000031053	S100A1	S100 calcium binding protein A1 [Source:NCBI gene;Acc:106504218]
ENSSSCG00000028926	CALML6	calmodulin like 6 [Source:HGNC Symbol;Acc:HGNC:24193]
ENSSSCG00000024867	ISG20	Sus scrofa interferon stimulated exonuclease gene 20 (ISG20), mRNA. [Source:RefSeq mRNA;Acc:NM_001005351]
ENSSSCG00000036274		UDP glucuronosyltransferase 1 family, polypeptide A6 [Source:NCBI gene;Acc:100152603]
ENSSSCG00000000991	FOXQ1	forkhead box Q1 [Source:NCBI gene;Acc:100152843]
